# An Interbacterial Cysteine Protease Toxin Inhibits Cell Growth by Targeting Type II DNA Topoisomerases GyrB and ParE

**DOI:** 10.1101/2024.12.30.630690

**Authors:** Pin-Yi Song, Chia-En Tsai, Yung-Chih Chen, Yu-Wen Huang, Po-Pang Chen, Tzu-Haw Wang, Chao-Yuan Hu, Po-Yin Chen, Chuan Ku, Kuo-Chiang Hsia, See-Yeun Ting

## Abstract

Bacteria deploy a diverse arsenal of toxic effectors to antagonize competitors, profoundly influencing the composition of microbial communities. Previous studies have identified an interbacterial toxin predicted to exhibit proteolytic activity that is broadly distributed among Gram-negative bacteria. However, the precise mechanism of intoxication remains unresolved. Here, we demonstrate that one such protease toxin from *Escherichia coli*, Cpe1, disrupts DNA replication and chromosome segregation by cleaving conserved sequences within the ATPase domain of type II DNA topoisomerases GyrB and ParE. This cleavage effectively inhibits topoisomerase-mediated relaxation of supercoiled DNA, resulting in impaired bacterial growth. Cpe1 belongs to the papain-like cysteine protease family and is associated with toxin delivery pathways, including the type VI secretion system and contact-dependent growth inhibition. The structure of Cpe1 in complex with its immunity protein reveals a neutralization mechanism involving competitive substrate binding rather than active site occlusion, distinguishing it from previously characterized effector-immunity pairs. Our findings unveil a unique mode of interbacterial intoxication and provide insights into how bacteria protect themselves from self-poisoning by protease toxins.
