## Supplementary Table 1 for "An Interbacterial Cysteine Protease Toxin Inhibits Cell Growth by Targeting Type II DNA Topoisomerases GyrB and ParE"

### Sheet: Table S1
*: Seperated from the upstream carrier protein, which also lacks the C-terminus effector domain.			a: sequence identity to E. coli ATCC11775 Cpe1 (WP_000528852.1)					b: sequence identity to E. coli ATCC11775 Cpi1 (WP_000513317.1)
acc	Organism	isolation source	Taxid	locus tag	id%a	Nterminal domains	Secretion system	locus tag of immunity protein	accession number	id%b
WP_000528852.1	Escherichia coli strain ATCC-11775	missing	562	EAS44_RS19410	--	PAAR	T6SS	EAS44_RS19405	WP_000513317.1	--
AJM72455.1	Escherichia coli RS218 (TsaP)	missing	562	W817_01835	100	PAAR	T6SS	W817_01840	AJM72456.1	100
MCC6128374.1	Acidobacteriota bacterium isolate SJ386	Partial nitritation anammox bioreactor	1978231	IT186_00490	18.8	PAAR	T6SS	IT186_00495	MCC6128375	1.91
WP_227562222.1	Acinetobacter bereziniae strain ACIN00228	wound (human)	106648	I6M83_RS22685	29.32	RHS	T6SS	I6M83_12410	WP_227562224.1	1.5
WP_252047736.1	Acinetobacter bereziniae strain IJ5	drinking water	106648	J0904_RS00275	28.57	RHS	T6SS	J0904_00280	WP_174762723.1	1.61
WP_203690142.1	Catellatospora coxensis strain NBRC 107359	soil	310354	Cco03nite_RS07335	19.74	RHS	T6SS	n/a	manualy found	1.15
MBB2923756.1	Cellulomonas cellasea strain RAS26	missing	43670	FHR80_002681	22.67	RHS	T6SS	FHR80_002680	MBB2923755.1	3.61
MCL5998530.1	Chloroflexota bacterium isolate FK_Sedi_B_Bin.13	Fankou acid mine drainage sediment Core B	2026724	M1546_21115	30.82	RHS	T6SS	n/a	manualy found	13.59
MBK6685991.1	Deltaproteobacteria bacterium	activated sludge	2026735	IPG45_16070	38.41	RHS	T6SS	n/a	manualy found	4.17
orf 02740	Edwardsiella tarda PPD130/91	Fish (Hyphessobrycon eques)	1436304	JACQ01000015 (31593680), orf 02740	18.35	unknown	T6SS	n/a	manualy found	0
HCI7645903.1	Escherichia coli isolate	midstream urine (human)	562	NPV99_004984	99.3	PAAR	T6SS	NPV99_004983	HCI7645902.1	100
HAL6844656.1	Escherichia coli isolate 1147	feces (human)	562	H6V39_003873	99.3	PAAR	T6SS	H6V39_003872	HAL6844655.1	100
EIW8231932.1	Escherichia coli isolate 21HI09GT06UCDEC	ground turkey	562	MID45_003402	99.3	PAAR	T6SS	MID45_003401	EIW8231931.1	100
MCV0931269.1	Escherichia coli isolate 71719418	urine (human)	562	PRR12_004489	98.59	PAAR	T6SS	MLH90_023730	MCV0931268.1	100
WP_275940080.1	Escherichia coli O145:H28	feces (human)	562	F7G94_RS16725	99.15	VgrG*	T6SS	n/a	not found	--
WP_000926703.1	Escherichia coli O145:H28 str. 4865/96	patient with hemolytic uremic syndrome (HUS)	562	KEW_RS0100735	99.3	VgrG*	T6SS	KEW_RS0100735	WP_000513317.1	100
EJH5246093.1	Escherichia coli O145:H28 strain 470524	human	1078034	NCN84_001094	99.26	VgrG*	T6SS	n/a	not found	--
WP_275939696.1	Escherichia coli O145:H28 strain H27V05	feces (human)	562	F7G90_RS03190	98.41	VgrG*	T6SS	n/a	not found	--
WP_160472206.1	Escherichia coli strain 10432wD8	feces	562	GQM18_RS23930	99.3	PAAR	T6SS	GQM18_RS23935	WP_000513317.1	100
EHF8087684.1	Escherichia coli strain 1125498	human	562	J3N93_001786	99.3	PAAR*	T6SS	J3N93_001785	EHF8087683.1	100
WP_250203922.1	Escherichia coli strain 20145323B	feces (human)	562	FAQ48_RS25840	98.59	VgrG*	T6SS	FAQ48_RS25835	WP_000513317.1	100
MDN1366586.1	Escherichia coli strain 23IA08CG01EC	giblet (chicken)	562	RIZ08_001227	98.61	PAAR	T6SS	FCW26_18375	MDN1366585.1	100
WP_247157838.1	Escherichia coli strain 52040	dog	562	LZI85_RS07680	99.3	PAAR	T6SS	LZI85_RS07675	WP_000513317.1	100
EGD4540286.1	Escherichia coli strain 572005	human	562	DV836_02305	99.3	PAAR	T6SS	DV836_02300	EGD4540285.1	100
MCV2102964.1	Escherichia coli strain 709113	urine (human)	562	MLR47_022655	98.59	PAAR	T6SS	MLR47_022650	MCV2102963.1	100
EFK7913267.1	Escherichia coli strain 894906	human	562	G7652_001900	98.59	VgrG*	T6SS	G7652_001901	EFK7913268.1	100
EGJ7707291.1	Escherichia coli strain 909721	human	562	INT93_001434	98.59	VgrG*	T6SS	INT93_001433	EGJ7707290.1	100
HCC6849296.1	Escherichia coli strain 95 isolate E487	missing	562	M7880_004072	99.3	PAAR	T6SS	M7880_004071	HCC6849295.1	100
HCC8292657.1	Escherichia coli strain CVAST2561	feces (human)	562	MY473_004495	99.3	PAAR	T6SS	MY473_004494	HCC8292656.1	100
EGI4461820.1	Escherichia coli strain CVM N19EC0623	ground turkey	562	IGF11_004226	98.59	VgrG*	T6SS	IGF11_004225	EGI4461819.1	100
WP_247101024.1	Escherichia coli strain E25B	bed	562	MWG74_RS20895	98.59	PAAR	T6SS	MWG74_RS20890	WP_000513317.1	100
WP_086167094.1	Escherichia coli strain ECLS	rectal swab (human)	562	B9G66_RS03490	99.3	PAAR	T6SS	B9G66_RS03495	WP_000513317.1	100
EFO3933550.1	Escherichia coli strain ECOL17VLLAND0041	Urine (Canis lupus familiaris)	562	DMN09_24895	99.3	PAAR	T6SS	DMN09_24890	EFO3933549.1	100
EFP5568569.1	Escherichia coli strain ECOL20VLLAND0008	Urine (Canis lupus familiaris)	562	H0722_003651	99.3	PAAR	T6SS	H0722_003650	EFP5568568.1	100
EJK7351824.1	Escherichia coli strain ECOL21VLONQC0040	Urine (Canis lupus familiaris)	562	NLR46_004144	99.3	PAAR	T6SS	NLR46_004143	EJK7351823.1	100
MCA7412888.1	Escherichia coli strain EcYE1907497	missing	562	LE073_21835	98.37	PAAR*	T6SS	LE073_21840	MCA7412889.1	100
EEZ9254315.1	Escherichia coli strain FSIS11808557	pig	562	DA876_002249	98.59	VgrG*	T6SS	DA876_002248	EEZ9254314.1	100
MCC8201753.1	Escherichia coli strain GN1232	feces (human)	562	LH640_08650	98.37	VgrG*	T6SS	LH640_08645	MCC8201752.1	100
WP_240089701.1	Escherichia coli strain JML155	feces (human)	562	FFE38_RS23655	99.2	PAAR*	T6SS	FFE38_RS04635	WP_000513317.1	100
WP_137508666.1	Escherichia coli strain JML228	feces (human)	562	FFE96_RS08090	99.3	PAAR	T6SS	FFE96_RS08095	WP_000513317.1	100
MDF9348064.1	Escherichia coli strain LBV064/17_urine	bladder urine (Canis lupus familiaris)	562	OH693_25825	99.3	PAAR	T6SS	OH693_25830	MDF9348065.1	100
WP_089715992.1	Escherichia coli strain MOD1EC5275	feces (Sus domesticus)	562	BEF91_RS22745	99.3	PAAR	T6SS	BEF91_RS22740	WP_000513317.1	100
HDP6910766.1	Escherichia coli strain PE008	gut (pig)	562	UA887_RS18580	98.59	PAAR	T6SS	P6365_003305	HDP6910767.1	98.96
EFD3909632.1	Escherichia coli strain PNUSAE009787	missing	562	CO734_002041	98.59	VgrG*	T6SS	CO734_002041	EFD3909631.1	100
EFB4625572.1	Escherichia coli strain PNUSAE010433	missing	562	CWP49_005134	99.29	VgrG*	T6SS	n/a	not found	--
EEX1161962.1	Escherichia coli strain PNUSAE017956	missing	562	D3704_003881	99.3	PAAR*	T6SS	D3704_003880	EEX1161961.1	100
EET5494055.1	Escherichia coli strain PNUSAE024610	missing	562	FFU26_002762	99.22	VgrG*	T6SS	n/a	not found	--
EET1051415.1	Escherichia coli strain PNUSAE024780	missing	562	FMN07_001273	99.24	VgrG*	T6SS	n/a	not found	--
EER6624657.1	Escherichia coli strain PNUSAE033250	missing	562	F3D02_004992	99.27	VgrG*	T6SS	n/a	not found	--
EIT4643288.1	Escherichia coli strain PNUSAE093016	missing	562	L2F00_004200	98.59	VgrG*	T6SS	L2F00_004199	EIT4643287.1	100
EJF2027669.1	Escherichia coli strain PNUSAE101345	missing	562	M8A90_003893	98.59	PAAR	T6SS	M8A90_003892	EJF2027668.1	100
EJN9784608.1	Escherichia coli strain PNUSAE108668	missing	562	NR752_004268	99.3	PAAR	T6SS	NR752_004267	EJN9784607.1	100
EJO2483854.1	Escherichia coli strain PNUSAE109099	missing	562	NRE12_004908	99.29	VgrG*	T6SS	n/a	not found	--
WP_238061087.1	Escherichia coli strain SCPMOB8871 (B3421E/19) 46	blood (human)	562	KJJ00_RS20940	99.21	PAAR*	T6SS	KJJ00_RS20945	WP_000513317.1	100
WP_079400169.1	Escherichia coli strain SF269	blood (human)	562	BFQ26_RS05420	99.3	PAAR	T6SS	BFQ26_RS05415	WP_000513317.1	100
HAN1884485.1	Escherichia coli strain ST131NUHECO024	blood (human)	562	IEO38_003668	98.59	PAAR	T6SS	n/a	not found	--
WP_113234597.1	Escherichia coli strain TUM18558	human	562	DUJ38_RS20775	99.3	PAAR	T6SS	DUJ38_RS20780	WP_000513317.1	100
MDF0824778.1	Escherichia coli strain VUTI405	urine (human)	562	P1S62_21935	97.83	PAAR	T6SS	n/a	not found	--
WP_247177189.1	Escherichia coli strain YZ610	chicken	562	MZT74_RS21825	99.3	PAAR	T6SS	MZT74_RS21830	WP_000513317.1	100
WP_065588208.1	Gilliamella sp. Fer41	Gut (human)	1196095	A9G30_RS04695	19.15	RHS	T6SS	A9G47_RS10825	WP_065588209.1	0
WP_220197859.1	Ktedonospora formicarum strain SOSP11	soil	2778364	K3T82_RS33490	23.19	RHS	T6SS	K3T82_RS33480	WP_220197857.1	9.03
MCW5831694.1	Labilithrix sp. isolate	activated sludge	1971228	KIS78_04475	22.3	RHS	T6SS	KIS78_04480	MCW5831695.1	6.17
WP_206412545.1	Lysobacter enzymogenes strain 521	soil	69	A7A76_RS18275	51.22	RHS	T6SS	A7A76_RS18280	WP_206412546.1	22.83
MBL9023454.1	Myxococcales bacterium isolate new MAG87	bioreactor sludge	2026763	JNL21_14750	15.75	VgrG	T6SS	JNL21_14755	MBL9023455.1	1.2
WP_254627618.1	Myxococcus sp. CA040A	soil	2741738	HUA75_RS16290	30.08	RHS	T6SS	n/a	manualy found	3.2
MBN3872442.1	Nostoc sp. JL33	lichen thallus (algae+cyanobacteria)	2815396	HWQ23_19785	29.14	RHS	T6SS	HWQ23_19790	MBN3872443.1	16.33
MBK8251146.1	Polyangiaceae bacterium isolate	activated sludge	2268199	IPK82_00560	24.16	RHS	T6SS	IPK82_00565	MBK8251147.1	1.27
WP_271940340.1	Roseofilum reptotaenium CS1145	fresh water	1233427	PN466_RS14410	26.99	RHS	T6SS	PN466_RS14405	WP_271940339.1	15.46
KYG10472.1	Sorangium cellulosum strain So000703	soil	56	BE21_11760	21.68	RHS	T6SS	BE21_11755	KYG10471.1	2.63
WP_241456493.1	Undibacterium sp. TS12	wet land soil	2908202	LZ463_RS14280	48.99	RHS	T6SS	LZ463_RS14275	WP_241456492.1	26.09
WP_081072019.1	Burkholderia cepacia strain MSMB1906	soil	292	WT01_RS15235	25	CdiA	CDI	WT01_RS39450	WP_155633945.1	0.83
WP_241019568.1	Burkholderia sp. Ac20345	Atta cephalotes fungus garden (fungi)	2703891	G3O06_RS07085	21.64	CdiA	CDI	G3O06_RS07080	WP_205815537.1	2.48
WP_152860211.1	Burkholderia sp. BE17	rhizosphere (maize)	2656644	GD429_RS22985	21.77	CdiA	CDI	GD429_RS22980	WP_152860208.1	1.65
WP_102132612.1	Burkholderia sp. WAC0059	Taiwanofungus camphoratus (fungi)	2066022	CY652_RS20775	25	CdiA	CDI	CY652_RS20770	WP_146010167.1	6.43
WP_081084136.1	Burkholderia stagnalis strain MSMB835WGS	soil	1503054	WT91_RS13270	25	CdiA	CDI	WT91_RS35480	WP_155635902.1	3.13
WP_131753490.1	Burkholderia vietnamiensis strain JW13	environmental sample	60552	E1209_RS05415	24.32	CdiA	CDI	E1209_RS05420	WP_131753491.1	2.48
WEK07924.1	Candidatus Pseudomonas colombiensis isolate MAG_425	decomposition metagenome	306	P0Y51_22270	42.95	CdiA	CDI	n/a	manualy found	11.22
WP_004143342.1	Cardiobacterium hominis ATCC 15826	human	2718;638300	HMPREF0198_RS13300	52.11	CdiA	CDI	HMPREF0198_RS11850	WP_040356260.1	18.37
WP_205466132.1	Chromobacterium alkanivorans strain IITR71	soil	1071719	JW897_RS11265	22.45	CdiA	CDI	JW897_RS11270	WP_205466134.1	3.31
WP_227108305.1	Chromobacterium rhizoryzae strain 32279	wastewater	1778675	JC616_RS11200	22.3	CdiA	CDI	JC616_RS11205	WP_227108307.1	3.31
WP_053077451.1	Chromobacterium sp. LK11 29	plant	1628212	VK98_RS17190	22.45	CdiA	CDI	VK98_RS17195	WP_156187924.1	3.31
WP_204086584.1	Chromobacterium violaceum strain FDAARGOS_1274	missing	536	I6K04_RS01935	21.62	CdiA	CDI	I6K04_RS01940	WP_139795272.1	1.65
HCL6629844.1	Citrobacter amalonaticus strain 29A20CPO016	human	35703	N2R15_004639	57.45	unknown (located between CDI moduoles)	CDI	n/a	manualy found	26.04
WP_012907078.1	Citrobacter rodentium strain ATCC51459	missing	67825	TA05_RS10280	57.34	CdiA	CDI	n/a	manualy found	29.17
MCL9672460.1	Citrobacter sp. MNAZ 1397	xylem sap (maize)	2911205	L2097_14425	71.13	CdiA*	CDI	L2097_14420	MCL9672459.1	51.58
EKV5653123.1	Citrobacter_farmeri_2023CK00145	rectal swab (human)	67824	PU088_000538	58.16	CdiA*	CDI	n/a	manualy found	24.47
WP_061942915.1	Collimonas pratensis strain Ter91	dune grassland	279113	CPter91_RS19045	22.45	CdiA	CDI	CPter91_RS19040	WP_061942913.1	1.65
WP_188726120.1	Dickeya fangzhongdai strain CGMCC 1.15464	missing	1778540	IEX30_RS21945	21.53	CdiA	CDI	IEX30_RS21940	WP_100849619.1	0
WP_259502801.1	Dickeya fangzhongdai strain Onc5	missing	1778540	K0H75_RS11625	21.53	CdiA	CDI	K0H75_RS11620	WP_038917318.1	0
WP_176648389.1	Duganella sp. SG902	missing	2587016	FHW83_RS21415	17.53	CdiA	CDI	FHW83_RS21410	WP_176648388.1	2.05
WP_284319039.1	Dyella acidisoli strain NBRC 111980	Forest soil	1867834	QQJ86_RS01050	17.61	CdiA	CDI	QQJ86_RS01045	WP_284319038.1	3.38
MBO4174108.1	Enterobacter roggenkampii strain 12795	sputum (human)	1812935;2259496	J5638_16905	58.16	CdiA*	CDI	J5638_16910	MBO4174109.1	26.04
AQT91521.1	Enterobacter roggenkampii strain R11	sewage water	1812935	B1H21_23175	58.16	orphan CdiA	CDI	B1H21_23170	AQT91257.1	27.08
PXW43874.1	Erwinia sp. AG740	missing	2183904	DFO54_110173	58.87	CdiA	CDI	DFO54_110174	PXW43875.1	27.08
HCN3834622.1	Escherichia coli isolate 5789121	feline renal pelvis	562	NM436_002890	19.44	CdiA	CDI	NM436_002889	HCN3834621.1	0
WP_255562902.1	Frischella sp. Ac48	Apis cerana (insect)	2804531	JMI89_RS11620	55.65	orphan CdiA	CDI	JMI89_11635	WP_220680160.1	27.37
WP_110432332.1	Gilliamella apicola strain ESL0182	gut (Apis mellifera)	1196095	DKK70_RS00845	54.03	CdiA*	CDI	DKK70_RS00840	WP_110432331.1	28.42
WP_198220301.1	Gilliamella sp. B14384G7	Apis mellifera (insect)	2685620;2750961;2750962;2750963;2750964	H3S77_RS09595	57.75	orphan CdiA	CDI	H3S77_RS09600	WP_198220300.1	28.42
WP_008117066.1	Herbaspirillum sp. YR522	root (Populus deltoides)	1144342	PMI40_RS22985	20	CdiA	CDI	PMI40_RS15305	WP_008117064.1	1.65
WP_080753165.1	Janthinobacterium lividum strain MTR	wet soil	29581	NC77_RS29365	16.78	CdiA	CDI	G3257_RS13870	WP_152615099.1	3.42
WP_241658773.1	Kosakonia cowanii strain FBS 223	Uruguay	208223	EQG67_RS22385	18.13	CdiA	CDI	EQG67_RS17285	WP_128483563.1	0
WP_227121303.1	Kosakonia oryzae strain IACBECa90	sugarcan	497725	I5186_RS16190	67.81	orphan CdiA	CDI	I5186_RS16185	WP_227121302.1	50.53
WP_227121308.1	Kosakonia oryzae strain IACBECa90	sugarcan	497725	I5186_RS16240	67.81	orphan CdiA	CDI	I5186_RS16235	WP_227121307.1	50.53
WP_279792618.1	Kosakonia sp. HypNH10	rhizosphere	2980101	N7V53_RS05825	33.78	orphan CdiA	CDI	N7V53_RS05820	WP_279792617.1	27.08
MBK0081708.1	Kosakonia sp. S57	eggs (Hypothenemus hampei)	2767456;2767457	IAE48_20820	55.32	orphan CdiA	CDI	IAE48_20825	MBK0081709.1	28.13
MCD1127580.1	Limnobaculum eriocheiris strain LJY008	intestinal tract (Eriocheir sinensis)	2897391	LPW36_16540	66.9	orphan CdiA	CDI	n/a	manualy found	47.92
WP_108900684.1	Limnobaculum parvum	fresh water	2172103	HYN51_RS14570	20.55	orphan CdiA	CDI	HYN51_RS14580	WP_108900686.1	12.61
ALN65273.1	Lysobacter antibioticus strain ATCC 29479	agricultural site	84531	GLA29479_4437	19.44	orphan CdiA	CDI	n/a	manualy found	0.61
WP_264997940.1	Morganella morganii strain TUM9993	missing	582	OPD63_RS11855	18.13	CdiA	CDI	OPD63_RS11850	WP_260248376.1	0
WP_260248375.1	Morganella morganii strain XY36	feces (swine)	582	N5B81_RS00715	19.15	orphan CdiA	CDI	N5B81_RS00720	WP_260248376.1	0
MBS9542389.1	Morganella morganii subsp. morganii strain 2016A0073PB	missing	180434	JD419_09675	17.54	orphan CdiA	CDI	JD419_09670	MBS9542388.1	0
WP_180890186.1	Pectobacterium carotovorum strain WPP14	potato	554	HER17_RS22070	21.6	CdiA	CDI	HER17_RS10160	WP_010295556.1	0.74
WP_244322076.1	Pectobacterium odoriferum strain JK2.1	kimchi cabbage	78398	EO763_RS10460	21.6	CdiA	CDI	EO763_RS10470	WP_010295556.1	0.74
WP_082302517.1	Photorhabdus namnaonensis isolate enayuanGCF_001684335.1	missing	1851568	AAC174_RS03060	19.44	orphan CdiA	CDI	AAC174_RS03055	WP_065389112.1	0
VTP15449	Phytobacter ursingii strain ATCC27989T	missing	1972431	PUATCC27989T_03343	68.91	CdiA	CDI	PUATCC27989T_03342	VTP15448	51.58
WP_126656539.1	Proteus mirabilis strain GCID_CRE_0016	chest tube	584	ELP66_RS09130	18.13	CdiA	CDI	ELP66_RS09125	WP_126656538.1	0
MBG3039665.1	Proteus mirabilis strain PR00033	wound (human)	584	GHV27_17710	19.86	CdiA	CDI	GHV27_17705	MBG3039664.1	0
MBG6017254.1	Proteus mirabilis strain PR00139	urine (human)	584	I5F00_10645	20.35	CdiA	CDI	I5F00_10640	MBG6017253.1	0.83
WP_282473412.1	Proteus mirabilis strain WSY114	liver (fish)	584	QJS45_RS04030	16.91	orphan CdiA*	CDI	QJS45_RS04025	WP_126656538.1	0
WP_210848939.1	Providencia huaxiensis strain 2020EL00113	urine (human)	2027290	J7T18_RS20070	69.35	CdiA	CDI	J7T18_RS20075	WP_125892096.1	54.26
EJD6614386.1	Providencia rettgeri isolate 2019AS000052	wound (human)	587	M0L22_RS13540	20.14	CdiA	CDI	M0L22_RS13535	EJD6614385.1	0
ELR5222824.1	Providencia rettgeri isolate 2022EP00143	urine (human)	587	ON011_RS14030	67.61	CdiA*	CDI	ON011_RS14025	ELR5222823.1	54.26
WP_096864820.1	Providencia rettgeri strain BML2496	human	586;587;2949866	G7Y72_RS16655	52.41	CdiA	CDI	n/a	manualy found	20
WP_272684707.1	Providencia sp. PROV130	hospital	2949840	PSF28_RS04500	52.41	CdiA	CDI	n/a	manualy found	20
WP_272684051.1	Providencia sp. PROV141	hospital	586;587;2949767;2949851	PSF09_RS14185	53.47	orphan CdiA	CDI	PSF09_RS14180	WP_272684050.1	22.11
USR65793.1	Providencia stuartii strain TYLY13	Fermentation dreg	588	NFC79_04020	66.9	CdiA	CDI	NFC79_04025	USR65794.1	56.38
MDD1149601.1	Pseudomonas idahonensis strain ID357	biofilm from indoor freshwater fish hatchery	2942628	M5G25_14995	41.06	CdiA*	CDI	n/a	manualy found	11.22
WP_273923222.1	Pseudomonas idahonensis strain ID357	biofilm from indoor freshwater fish hatchery	2942628	M5G25_RS14985	41.06	orphan CdiA	CDI	n/a	manualy found	11.22
WP_262212594.1	Pseudomonas protegens strain 18P_8.2_Bac1	feces (Dictyostelium discoiduem)	380021	NTD83_RS10980	66.2	CdiA	CDI	n/a	manualy found	34.38
WP_283993216.1	Pseudomonas protegens strain EEM1	seeds (maize)	380021	QN071_RS23145	66.67	CdiA	CDI	n/a	manualy found	34.38
WP_246884582.1	Pseudomonas protegens strain PPRAR05	Staphylinidae (insect)	380021	HUT02_RS23075	42.24	CdiA	CDI	n/a	not found	--
WP_065947608.1	Pseudomonas sp. 1 R17	soil	1844091	BFP99_RS32840	64.79	CdiA	CDI	BFP99_RS32845	WP_141690781.1	37.5
MCE4056173.1	Pseudomonas sp. AuPse12	soil	2906459	LXM55_20100	65.96	orphan CdiA*	CDI	n/a	manualy found	35.42
BCQ58465.1	Pseudomonas sp. Boi14	missing	2799183	PBOI14_02150	42.07	CdiA	CDI	n/a	manualy found	9.57
WP_161758081.1	Pseudomonas sp. Fl5BN2	runoff water	2697652	GV819_RS21595	40.38	CdiA	CDI	n/a	manualy found	11.22
WP_092330544.1	Pseudomonas sp. NFACC563	missing	196821;1566217;1566219	BLO80_RS15605	17.28	CdiA	CDI	BLO80_RS15600	WP_092330541.1	0.74
WP_183876284.1	Rhizobium sp. BK491	missing	2587009	FHX05_RS29065	36.42	CdiA	CDI	FHX05_RS29070	WP_183876286.1	19.15
WP_245459380.1	Rhizobium sp. CCGE531 plasmid pRCCGE531d	agricultural soil	2364271;2364272;2613769	CCGE531_RS34840	18.44	orphan CdiA	CDI	CCGE531_RS21475	WP_120667620.1	4.1
TWB11634.1	Rhizobium sp. ERR 1071	missing	2572677	FBZ99_10814	15.6	orphan CdiA	CDI	FBZ99_10815	TWB11635.1	5.3
EEC0711574.1	Salmonella enterica subsp. enterica strain CFSAN006157	intestine (bovine)	598;28147;28901;59201	XQ49_004497	57.45	orphan CdiA	CDI	n/a	manualy found	26.6
WP_130099355.1	Siccibacter turicensis strain #493	feces (wild eastern grey kangaroo)	357233	ELE12_RS08835	20.37	CdiA	CDI	ELE12_RS08830	WP_130099354.1	0.74
WP_239327103.1	Snodgrassella gandavensis strain LMG 30236	Bombus pascuorum (insect)	2946698	MJ764_RS11265	20.28	CdiA	CDI	MJ764_RS11260	WP_239327101.1	0.74
WP_218788978.1	Stenotrophomonas indicatrix strain D763	soil	2045451	KX724_RS06325	23.45	CdiA	CDI	KX724_RS06330	WP_134832191.1	2.48
EKT4447518.1	Stenotrophomonas maltophilia strain OTH20VLWAMO0002	wound swab (Canis lupus familiaris)	40324	QEK94_003141	24.31	CdiA	CDI	QEK94_003142	EKT4447519.1	2.48
WP_182474434.1	Stenotrophomonas sp. AG209	missing	2183909	DFO63_RS22155	24.31	CdiA	CDI	DFO63_RS22035	WP_147416465.1	2.48
WP_288821597.1	uncultured Leclercia sp. isolate	honeybee megagenome (insect)	332959	QV748_RS14830	20.99	orphan CdiA	CDI	QV748_RS14835	WP_288821598.1	0.74
RTQ31885.1	Variovorax gossypii strain DSM 100435	root (Gossypium)	1679495	EJP69_24925	23.08	CdiA	CDI	n/a	manualy found	10.38
WP_209230377.1	Xanthomonas hawaiiensis strain A2111	Colocasia (plant)	3003247	J7373_RS08855	16.56	CdiA	CDI	J7373_RS08850	WP_209230376.1	5.41
WP_279362105.1	Xanthomonas sacchari strain DJ16	Oryza sativa cv. Dongjin (rice)	56458	QBE03_RS01190	19.05	orphan CdiA	CDI	QBE03_RS01195	WP_279363919.1	1.02
WP_209030060.1	Xanthomonas sp. D93	Spathiphyllum (plant)	2821272	J7370_06000	16.56	orphan CdiA	CDI	J7370_RS06005	WP_209030061.1	5.41
WP_152235903.1	Xanthomonas sp. LMG 12460 strain LMG12460	seed (Oryza sativa)	1591132	CEK66_RS02965	15.95	CdiA	CDI	CEK66_RS02960	WP_152235902.1	5.41
WP_273558300.1	Xenorhabdus griffiniae strain ID10	missing	351672	WDV75_RS13515	42.77	orphan CdiA	CDI	WDV75_RS13505	WP_273558302.1	6.06
WP_273558303.1	Xenorhabdus griffiniae strain ID10	missing	351672	WDV75_RS13500	41.35	orphan CdiA	CDI	WDV75_RS13495	WP_273558304.1	27.66
WP_167386035.1	Xenorhabdus miraniensis isolate enayuanGCF_002632615.1	missing	351674	AACT54_RS16435	52.08	orphan CdiA	CDI	AACT54_RS16420	WP_099115963.1	24.47
WP_247228749.1	Yoonia sp. F2084L	offshore sediment	2926419	MWU60_RS17830	17.92	CdiA	CDI	MWU60_RS17825	WP_247228748.1	1.46
