## Supplementary Table 2 for "An Interbacterial Cysteine Protease Toxin Inhibits Cell Growth by Targeting Type II DNA Topoisomerases GyrB and ParE"

### Sheet: Table S2
Crystals	Cpe1 • Cpi1 complex			Cpe1 • Cpi1 complex
	Native			Se-Met
Space group	P 43 21 2			P 43 21 2
Cell dimensions
a, b, c (Å)	a= 104.137			a=108.431
	b=104.137			b=108.431
	c=128.709			c=127.421
α, β, γ (o)	α=β=γ=90			α=β=γ=90
Data collection
Wavelength (Å)	0.99984			0.97915
Resolution	29.49 - 1.87			19.884 -2.7
Total reflections	559055			284166
Unique reflections	58384			19960
Rmerge (%)a	3.8 (56.6.)			7.4 (33.3)
CC1/2 (%)a	100 (93.5)			99.9 (97.7)
I / σI a	28.9 (3.5)			46.7 (12.7)
Completeness (%)	98.9 (91.7)			99.8 (98.3)
Redundancy	9.6			14.2
Refinement
Rwork / Rfree (%)	17.17/19.60
Average B-factor	31.03
Bond length rmsd (Å)	0.008
Bond angle rmsd (°)	0.97
Ramachandran plot (%)
Favored region	98.67
Outlier region	0
PDB code	9L5U
a Statistics for the highest-resolution shell are shown in parentheses.
