## Supplementary Table 3 for "An Interbacterial Cysteine Protease Toxin Inhibits Cell Growth by Targeting Type II DNA Topoisomerases GyrB and ParE"

### Sheet: Table S3
protein name	Fasta headers	category	essentiality	L387				M426				W428
				unique peptide_crosslink	index (crosslink/background)	intensity_backgrouond	intensity_crosslink	unique peptide_crosslink	index (crosslink/background)	intensity_backgrouond	intensity_crosslink	unique peptide_crosslink	index (crosslink/background)	intensity_backgrouond	intensity_crosslink
PARE	DNA topoisomerase 4 subunit B	DNA replication	V	23	54.2484	1494900	81096000	14	11.4683	728670	8356600	30	799.384	347280	277610000
ACCA	Acetyl-coenzyme A carboxylase carboxyl transferase subunit alpha	metabolism	V	12	32.424	1554900	50416000	12	32.9061	1772500	58326000	11	111.422	463420	51635000
GYRB	DNA gyrase subunit B	gene replication	V	42	24.8762	15555000	386950000	36	7.48175	12191000	91210000	45	94.3747	11786000	1112300000
NUSG	Transcription termination/antitermination protein NusG	transcription	V	11	17.7024	7284900	128960000	12	26.0558	4136500	107780000	12	91.2466	1196100	109140000
HsdM(T1MK)	site-specific DNA-methyltransferase (adenine-specific)	DNA processing		13	24.909	1390700	34641000	13	567.24	50000	28362000	13	76.3548	276970	21148000
FTSZ	Cell division protein FtsZ	cell division	V	18	285.074	421890	120270000	17	56.4479	799410	45125000	18	68.8804	1086100	74811000
YDCI	Uncharacterized HTH-type transcriptional regulator YdcI	transcription		11	12.2821	4779900	58707000	10	11.8909	3354400	39887000	10	42.4235	730420	30987000
METH	Methionine synthase	metabolism		13	24.909	11405000	136930000	33	17.7499	4433500	78694000	33	39.7858	1746400	69482000
OTSA	Trehalose-6-phosphate synthase	metabolism		10	19.0275	1116700	21248000	11	20.6173	1151800	23747000	11	27.8076	749220	20834000
CYSI	Sulfite reductase [NADPH] hemoprotein beta-component	metabolism		22	16.3153	5948900	97058000	22	24.9942	3362500	84043000	22	25.1645	2888000	72675000
UDG	UDP-glucose 6-dehydrogenase	metabolism		17	27.9254	2954800	82514000	17	20.205	2409600	48686000	16	23.5749	2385800	56245000
DAPE	Succinyl-diaminopimelate desuccinylase	metabolism	V	12	7.63797	6075700	46406000	12	11.0979	3138600	34832000	11	23.0839	1936200	44695000
CARB	Carbamoyl phosphate synthase large chain	metabolism		30	14.335	6821700	97789000	31	30.235	1855200	56092000	30	22.8681	3370200	77070000
ALR(ALR1)	Alanine racemase, biosynthetic	metabolism		16	8.17575	10771000	88061000	18	8.32776	8732600	72723000	18	20.9402	3924700	82184000
TRPB	Tryptophan synthase beta chain	metabolism		12	17.7777	3316000	58951000	11	14.3334	2752800	39457000	11	18.7982	1943800	36540000
BETA	Oxygen-dependent choline dehydrogenase	metabolism		16	14.2289	4034600	57408000	17	18.0653	2641200	47714000	15	18.1947	2022400	36797000
MaeB(MAO2)	NADP-dependent malic enzyme	metabolism		12	5.04071	5943800	29961000	14	9.93361	2214300	21996000	11	18.0841	798160	14434000
PROV	Glycine betaine/proline betaine transport system ATP-binding protein ProV	amino acid transport		15	16.6694	4797100	79965000	15	37.8109	3015800	114030000	14	16.3395	2143400	35022000
MaeA(MAO1)	NAD-dependent malic enzyme	metabolism		18	23.7406	4504100	106930000	19	25.4041	2979800	75699000	17	15.8411	5242000	83039000
HSLU	ATP-dependent protease ATPase subunit HslU	stress		31	16.0012	24390000	390270000	31	23.1914	11459000	265750000	29	15.7106	14925000	234480000
GPMA	2,3-bisphosphoglycerate-dependent phosphoglycerate mutase	metabolism		13	13.1226	12909000	169400000	16	12.8363	8055300	103400000	13	12.6855	8583000	108880000
BETB	Betaine aldehyde dehydrogenase	metabolism		10	8.80107	4391400	38649000	10	9.07982	2270200	20613000	10	11.0701	1944600	21527000
ASTC	Succinylornithine transaminase	metabolism		12	9.32755	5893400	54971000	14	11.7577	3007400	35360000	13	10.9574	3034300	33248000
FABH	Beta-ketoacyl-[acyl-carrier-protein] synthase III	metabolism		13	10.0249	17288000	173310000	13	12.0411	12160000	146420000	12	10.8949	12593000	137200000
HLDD	ADP-L-glycero-D-manno-heptose-6-epimerase	metabolism		12	6.19737	4443500	27538000	12	9.77029	3269400	31943000	11	10.6887	3413900	36490000
CYSJ	Sulfite reductase [NADPH] flavoprotein alpha-component	metabolism		10	12.385	4009900	45739000	10	8.41841	2605600	21935000	10	10.6133	1971400	20923000
NARH	Respiratory nitrate reductase 1 beta chain	metabolism		17	13.0605	5018000	62148000	16	5.46418	4096500	22384000	17	10.5917	6950700	73620000
CYSB	HTH-type transcriptional regulator CysB	transcription		15		9750000	127340000	15	12.132	6031000	73168000	15	10.4059	5654100	58836000
DEAD	ATP-dependent RNA helicase DeaD	transcription		30	9.92386	21409000	212460000	33	10.3907	16074000	167020000	31	9.8042	16956000	166240000
GLTD	Glutamate synthase [NADPH] small chain	metabolism		12	5.30437	9486700	50321000	11	6.23258	6515600	40609000	14	9.77635	4752900	46466000
PNP	Polyribonucleotide nucleotidyltransferase	metabolism (mRNA degradation)		35	9.35733	68371000	639770000	37	8.72754	53597000	467770000	34	9.4659	39768000	376440000
NUOG	NADH-quinone oxidoreductase subunit G	respiratory chain complex		41	7.31977	51253000	375160000	43	6.94602	34437000	239200000	38	8.48923	26642000	226170000
LpdA(DLDH)	Dihydrolipoyl dehydrogenase	metabolism		22	7.54298	40480000	305340000	20	12.5388	16039000	201110000	21	8.24758	25091000	206940000
UVRA	UvrABC system protein A	DNA repair		13	6.2909	4156000	26145000	12	8.37611	1620800	13576000	13	7.90708	2029700	16049000
YGHW	Uncharacterized protein YghW	unknown		14	10.2487	32003000	327990000	13	10.0631	23926000	240770000	13	7.81407	28688000	224170000
GATZ	D-tagatose-1,6-bisphosphate aldolase subunit GatZ	metabolism		19	5.98523	72196000	432110000	17	6.82281	40860000	278780000	18	7.24205	38583000	279420000
CLPX	ATP-dependent Clp protease ATP-binding subunit ClpX	protein degradation		20	10.0986	10553000	106570000	18	7.88721	8217100	64810000	18	7.21739	10097000	72874000
NUSA	Transcription termination/antitermination protein NusA	transcription	V	12	6.51702	7226000	47092000	14	8.11378	4162300	33772000	14	7.1529	4835100	34585000
LacZ(BGAL)	Beta-galactosidase	metabolism		18	6.00172	27932000	167640000	18	8.64084	11268000	97365000	16	7.0576	15382000	108560000
HisG(HIS1)	ATP phosphoribosyltransferase	metabolism		16	5.27513	37019000	195280000	17	6.85723	15970000	109510000	17	6.62838	21503000	142530000
RNB	Exoribonuclease 2	mRNA degradation		16	7.4736	8909900	66589000	15	9.40067	5761400	54161000	15	6.51622	8197700	53418000
PPSA	Phosphoenolpyruvate synthase	metabolism		12	6.99321	4183200	29254000	12	9.78551	1613100	15785000	13	6.5117	3099500	20183000
SucB (ODO2)	Dihydrolipoyllysine-residue succinyltransferase component of 2-oxoglutarate dehydrogenase complex	metabolism		21	6.01327	60458000	363550000	19	5.32139	38505000	204900000	19	6.43877	29122000	187510000
SDHA	Succinate dehydrogenase flavoprotein subunit	metabolism		33	6.72483	75135000	505270000	35	9.28389	37522000	348350000	34	6.29952	42862000	270010000
SRP54	Signal recognition particle protein	protein targeting to membrane		13	9.09385	3869100	35185000	13	14.6702	2192000	32157000	13	6.04912	4609100	27881000
GlyS(SYGB)	Glycine--tRNA ligase beta subunit	tRNA aminoacylation		24	5.37254	27004000	145080000	23	6.11475	13795000	84353000	23	6.0081	15068000	90530000
GATD	Galactitol 1-phosphate 5-dehydrogenase	metabolism		11	6.0885	15988000	97343000	11	5.11459	10088000	51596000	11	5.76305	10192000	58737000
RPOB	DNA-directed RNA polymerase subunit beta	transcription	V	53	5.88531	61803000	363730000	56	5.06878	41509000	210400000	52	5.74023	36948000	212090000
FDOH	Formate dehydrogenase-O iron-sulfur subunit	respiration		12	11.2528	7346500	82669000	12	7.56342	5747000	43467000	11	5.70531	3436100	19604000
ThrS(SYT)	Threonine--tRNA ligase	tRNA aminoacylation		20	6.29128	21986000	138320000	21	8.59066	9346900	80296000	23	5.64495	14229000	80322000
GLMM	Phosphoglucosamine mutase	metabolism		13	5.96328	8637700	51509000	13	6.70335	5006300	33559000	13	5.07507	5368200	27244000
