## Supplementary Table 4 for "An Interbacterial Cysteine Protease Toxin Inhibits Cell Growth by Targeting Type II DNA Topoisomerases GyrB and ParE"

### Sheet: Table S4
Strains	Source	Identifier
Escherichia coli DH5α	YB Biotech	Cat# XR-L YE678-80
Escherichia coli PIR1	Gift from Dr. Hsin-Hung David Chou	N/A
Escherichia coli BL21 prototype (DE3)	Gift from Dr. Hung-Ta Chen	N/A
Escherichia coli BL21 pRIL (DE3)	Gift from Dr. Hung-Ta Chen	N/A
Escherichia coli S17-1 λ pir	Lab collection	N/A
Escherichia coli MG1655	Lab collection	N/A
Escherichia coli MG1655 tn7::placIq::Kan	This study	N/A
Escherichia coli MG1655 tn7::placIq::cpi1::Kan	This study	N/A
Escherichia coli MG1655 tn7::placIq::cpi1mut4::Kan	This study	N/A
Escherichia coli ATCC-11775 (O1:K1:H7) tn7::Chl	Lab collection	N/A
Escherichia coli ATCC-11775 (O1:K1:H7) Δhns tn7::Chl	This study	N/A
Escherichia coli ATCC-11775 (O1:K1:H7) Δhns cpe1C362A tn7::Chl	This study	N/A
Escherichia coli BW27783 FtsZ-mNeon	Gift from Harold Erickson lab (Duke university)	N/A
Recombinant DNA	Source
pBAD33	Lab collection
pBAD33_Cpe1tox	This study
pBAD33_Cpe1tox C362A	This study
pBAD33_Cpe1tox L387N	This study
pBAD33_Cpe1tox M426E	This study
pBAD33_Cpe1tox W428E	This study
pETDuet-1	Gift from Dr. Hung-Ta Chen
pETDuet-1_Cpi1	This study
pETDuet-1_Cpi1_6His	This study
pETDuet-1_Cpi1mut4_6His	This study
pETDuet-1_Cpi1_strep	This study
pETDuet-1_Cpi1mut4_strep	This study
pETDuet-1_Cpi1I47N_strep	This study
pETDuet-1_Cpi1M61A_strep	This study
pETDuet-1_Cpi1M64A_strep	This study
pETDuet-1_Cpi1K72A_strep	This study
pETDuet-1_Cpe1tox_6His_Cpi1	This study
pETDuet-1_Cpe1toxC362A_6His_Cpi1	This study
pETDuet-1_Cpe1toxL387N_6His_Cpi1	This study
pETDuet-1_Cpe1toxM426E_6His_Cpi1	This study
pETDuet-1_Cpe1toxW428E_6His_Cpi1	This study
pETDuet-1_Cpe1toxC362A_6His	This study
pETDuet-1_Cpe1toxC362AL387TAG_6His	This study
pETDuet-1_Cpe1toxC362AM426TAG_6His	This study
pETDuet-1_Cpe1toxC362AW428TAG_6His	This study
pSUPT/BpF	Gift from Dr. Richard Gourse
pETDuet-1_His6_AccA	This study
pETDuet-1_DapE_6His	This study
pETDuet-1_FtsZ	This study
pETDuet-1_His6_NusA	This study
pETDuet-1_NusG_6His	This study
pETDuet-1_RpoB_6His	This study
pETDuet-1_His6_GyrB	This study
pETDuet-1_His6_GyrBΔG102	This study
pETDuet-1_His6_GyrBΔG114	This study
pETDuet-1_His6_ParE	This study
pETDuet-1_His6_ParEΔG98	This study
pETDuet-1_His6_ParEΔG110	This study
pETDuet-1_ParEATPase_Strep	This study
pRE118_Δhns	This study
pRE118_cpe1C362A	This study
pUC18mini_R6K_tn7::placIq::Kan	This study
pUC18mini_R6K_tn7::placIq::cpi1::Kan	This study
pUC18mini_R6K_tn7::placIq::cpi1mut4::Kan	This study
pTNS3	Lab collection
Primer	Sequences (5’-3’)	Identifier
Recombinant protein expression
pBAD33_SacI_Cpe1tox-F	TGGGCTAGCGAATTCGAGCTCATGGCTGGTGGCAATTGG	Mission Biotech
pBAD33_XbaI_Cpe1tox-R	TGCATGCCTGCAGGTCGACTCTAGATTATGGTTTGTAAACACTATGCCC	Mission Biotech
pBAD33_seq-F	GCTATGCCATAGCATTTTTATCC	Mission Biotech
pBAD33-seq-R	CTGATTTAATCTGTATCAGGCTG	Mission Biotech
Cpe1toxC362A-F	TAAAGCAATTGACTTTAACAGGCGCTGGAGCGGCCTGTGG	Mission Biotech
Cpe1toxC362A-R	CCACAGGCCGCTCCAGCGCCTGTTAAAGTCAATTGCTTTA	Mission Biotech
Cpe1toxL387N-F	GAAAATACATCTATGACGTCGCTG	Mission Biotech
Cpe1toxL387N-R	TAGATGTATTTTCTGTTCCAATTAC	Mission Biotech
Cpe1toxM426E-F	GGAGCAGAGATGTGGGATTCTGG	Mission Biotech
Cpe1toxM426E-R	ACATCTCTGCTCCCCATGAACCAG	Mission Biotech
Cpe1toxW428E-F	GCAATGATGGAGGATTCTGGAAGTAAAGTAGG	Mission Biotech
Cpe1toxW428E-R	CCAGAATCCTCCATCATTGCTCCCCATGAAC	Mission Biotech
Cpe1toxL387TAG-F	GAATAGACATCTATGACGTCGCTG	Mission Biotech
Cpe1toxL387TAG-R	TAGATGTCTATTCTGTTCCAATTAC	Mission Biotech
Cpe1toxM426TAG-F	GGAGCATAGATGTGGGATTCTGG	Mission Biotech
Cpe1toxM426TAG-R	ACATCTATGCTCCCCATGAACCAG	Mission Biotech
Cpe1toxW428TAG-F	GCAATGATGTAGGATTCTGGAAGTAAAGTAGG	Mission Biotech
Cpe1toxW428TAG-R	CCAGAATCCTACATCATTGCTCCCCATGAAC	Mission Biotech
pETDuet-1_NcoI_Cpe1tox_6His-F	ACTTTAAGAAGGAGATATACCATGGCTGGTGGCAATTGG	Mission Biotech
pETDuet-1_NotI_Cpe1tox_6His-R	GTTCGACTTAAGCATTATGCGGCCGCTTAATGATGATGATGATGATGTGGTTTG	Mission Biotech
pETDuet-1_NdeI_Cpi1-F	GTATAAGAAGGAGATATACATATGGGCATAGTGTTTACAAACC	Mission Biotech
pETDuet-1_XhoI_Cpi1-R	CAGCGGTTTCTTTACCAGACTCGAGTCACTTACCAATTAATCTCAC	Mission Biotech
pETDuet-1_XhoI_Cpi1_6His-F	CATCACCATCATCACCACTGACTCGAGTCTGGTAAAGAAACCGCTG	Mission Biotech
pETDuet-1_Cpi1_6His-R	GTGGTGATGATGGTGATGCTTACCAATTAATCTCAC	Mission Biotech
pETDuet-1_XhoI_Cpi1_Strep-F	CACCCGCAGTTCGAAAAATGACTCGAGTCTGGTAAAGAAACCGCTG	Mission Biotech
pETDuet-1_Cpi1_Strep-R	TTTTTCGAACTGCGGGTGGCTCCACTTACCAATTAATCTCAC	Mission Biotech
Cpi1I47N_F	TAAGAAATAATAAGGGAATTAAATATAGCGAAGAAC	Mission Biotech
Cpi1I47N_R	AATTCCCTTATTATTTCTTATTATTGATATTCTAGCAGTAAAG	Mission Biotech
Cpi1M61AM64A_F	AATTTATAGCGTCAATAGCGCCATTGC	Mission Biotech
Cpi1M61AM64A_R	GACGCTATAAATTTATCAAGTTCTTCG	Mission Biotech
Cpi1K72A_F	TCAGCAATTTTGGGAGGTGTTAC	Mission Biotech
Cpi1K72A_R	CCAAAATTGCTGATACTTTAGGCTG	Mission Biotech
pETDuet-1_His6_AccA-F	ACCATCATCACCACAGCCAGGATAGTCTGAATTTCCTTGATTTTGAAC	Mission Biotech
pETDuet-1_NotI_His6_AccA-R	GTTCGACTTAAGCATTATGCGGCCGCTTACGCGTAACCGTAGCTC	Mission Biotech
pETDuet-1_DapE_6His-F	ACTTTAAGAAGGAGATATACCATGTCGTGCCCGGTTATTGAG	Mission Biotech
pETDuet-1_NotI_DapE_6His-R	GTTCGACTTAAGCATTATGCGGCCGCTCAGTGGTGATGATGGTGATGGGCGACGAGCTGTTC	Mission Biotech
pETDuet-1_FtsZ-F	ACTTTAAGAAGGAGATATACCATGTTTGAACCAATGGAACTTAC	Mission Biotech
pETDuet-1_NotI_FtsZ-R	GTTCGACTTAAGCATTATGCGGCCGCTTAATCAGCTTGCTTACG	Mission Biotech
pETDuet-1_His6_NusA-F	ACCATCATCACCACAGCCAGTCCAACAAAGAAATTTTGGCTGTAGTTG	Mission Biotech
pETDuet-1_NotI_His6_NusA-R	GTTCGACTTAAGCATTATGCGGCCGCTTACGCTTCGTCACCGAAC	Mission Biotech
pETDuet-1_NusG_6His-F	ACTTTAAGAAGGAGATATACCATGTCTGAAGCTCCTAAAAAG	Mission Biotech
pETDuet-1_NotI_NusG_6His-R	GTTCGACTTAAGCATTATGCGGCCGCTTAGTGGTGATGATGGTGATGGGCTTTTTCAACCTG	Mission Biotech
pETDuet-1_RpoB_6His-F	ACTTTAAGAAGGAGATATACCATGGTTTACTCCTATACCG	Mission Biotech
pETDuet-1_NotI_RpoB_6His-R	GTTCGACTTAAGCATTATGCGGCCGCTTAGTGGTGATGATGGTGATGCTCGTCTTCCAGTTC	Mission Biotech
pETDuet-1_His6_GyrB-F	ACCATCATCACCACAGCCAGGACTCGAATTCTTATGACTCCTC	Mission Biotech
pETDuet-1_NotI_His6_GyrB-R	GTTCGACTTAAGCATTATGCGGCCGCTTAAATATCGATATTCGCCG	Mission Biotech
pETDuet-1_His6_ParE-F	ACCATCATCACCACAGCCAGTCCACGCAAACTTATAACGCTG	Mission Biotech
pETDuet-1_NotI_His6_ParE-R	GTTCGACTTAAGCATTATGCGGCCGCTTAAACCTCAATCTCCGC	Mission Biotech
GyrBΔG102-F	AAATTTGACGATAACTCCTATAAAG	Mission Biotech
GyrBΔG102-R	TAGGAGTTATCGTCAAATTTGCCTGCGTGCAGAAC	Mission Biotech
GyrBΔG114-F	AGTGTCCGGCCTGCACGGCGTTGGTGTTTC	Mission Biotech
GyrBΔG114-R	CGCCGTGCAGGCCGGACACTTTATAGGAG	Mission Biotech
ParEΔG98-F	AAATTCTCTAACAAAAATTAC	Mission Biotech
ParEΔG98-R	TTTTTGTTAGAGAATTTGCCTGCATGCAGACG	Mission Biotech
ParEΔG110-F	GTTCTCTGGCCTGCATGGCGTGGGGATTTC	Mission Biotech
ParEΔG110-R	CGCCATGCAGGCCAGAGAACTGGTAATTTTTG	Mission Biotech
pETDuet_NdeI_ParEATPase_Strep-F	GTATAAGAAGGAGATATACATATGACGCAAACTTATAACGCTGATGCC	Mission Biotech
pETDuet_ParEATPase_Strep-R	TTTTTCGAACTGCGGGTGGCTCCAACCGTCCTGATAG	Mission Biotech
pETDuet-1-MCS1-seq-F	ATGCGTCCGGCGTAGA	Mission Biotech
pETDuet-1-MCS1-seq-R	GATTATGCGGCCGTGTACAA	Mission Biotech
pETDuet-1-MCS2-seq-F	TTGTACACGGCCGCATAATC	Mission Biotech
pETDuet-1-MCS2-seq-R	GCTAGTTATTGCTCAGCGG	Mission Biotech
Recombinant protein expression
pRE118_Δhns-frag1-F	CATGAATTCCCGGGAGAGCTCGGCACCAAAGCGATCATC	Mission Biotech
pRE118_Δhns-frag1-R	ATTATTGCTTTTCGCTCATTGTAGTAATCTCAAAC	Mission Biotech
pRE118_Δhns-frag2-F	AATGAGCGAAAAGCAATAATCTTTTGTAGATTGC	Mission Biotech
pRE118_Δhns-frag2-R	CGACGGATCCCAAGCTTCTTCTAGATATGCAAGTTCGTCAGGG	Mission Biotech
pRE118_cpe1C362A-frag1-F	CATGAATTCCCGGGAGAGCTCGTTGTTGGGATTAATAACCAC	Mission Biotech
pRE118_ cpe1C362A-frag2-R	CGACGGATCCCAAGCTTCTTCTAGACAAAAAAGCAGCATTACTTG	Mission Biotech
pRE118-seq-F	GGTTGAGAAGCGGTGTAAGTG	Mission Biotech
pRE118-seq-R	GCAGGTCGATCCCAAGCTTC	Mission Biotech
ATCC11775-hns-seq-F	TGCAGGTGATGACAAAC	Mission Biotech
ATCC11775-hns-seq-R	GAAGTGCAGTCTATTTGTC	Mission Biotech
ATCC11775-cpe1C362A-seq-F	CAGAAGAAAATATCTCTGG	Mission Biotech
ATCC11775-cpe1C362A-seq-R	AATTTATTAAGCTTGTTTGCC	Mission Biotech
pUC18mini_R6K_XhoI_placIq-F	AGGTACCGGGCCCAAGCTTCTCGAGGCAAAACCTTTCGCGGTATG	Mission Biotech
pUC18mini_R6K_placIq-R	TACCTTTGTCCTCTTTAATGAATTCCCTGAATTGACTCTCTTCC	Mission Biotech
pUC18mini_R6K_placIq-cpi1-F	TTCATTAAAGAGGACAAAGGTACCATGGGCATAGTGTTTACAAAC	Mission Biotech
pUC18mini_R6K_SacI_placIq-cpi1-R	TTCGAGATCATGCATGAGCTCTCACTTACCAATTAATCTCAC	Mission Biotech
pCU18mini_R6K_MCS_seq-F	GGTGTAGCGTCGTAAGCTAATACG	Mission Biotech
pCU18mini_R6K_MCS_seq-F	CTTCAGAGCGCTTTTGAAGC	Mission Biotech
MG1655_Tn7-seq-F	GTTTGTTGGCTACGAGAAGC	Mission Biotech
MG1655_Tn7-seq-R	TGGCAAAATCGGTTACGG	Mission Biotech
